# An improved assembly of the *Albugo candida* Ac2V genome reveals the expansion of the “CCG” class of effectors

**DOI:** 10.1101/2021.03.29.437041

**Authors:** Oliver J. Furzer, Volkan Cevik, Sebastian Fairhead, Kate Bailey, Amey Redkar, Christian Schudoma, Dan MacLean, Eric B. Holub, Jonathan D.G. Jones

## Abstract

*Albugo candida* is an obligate oomycete pathogen that infects many plants in the Brassicaceae family. We re-sequenced the genome of isolate Ac2V using PacBio long reads and constructed an assembly augmented by Illumina reads. The Ac2VPB genome assembly is 10% larger and more contiguous compared to a previous version. Our annotation of the new assembly, aided by RNASeq information, revealed a dramatic 250% expansion (40 to 110) in the CHxC effector class, which we redefined as “CCG” based on motif analysis. This class of effectors consist of arrays of phylogenetically related paralogs residing in gene sparse regions, and shows signatures of positive selection and presence/absence polymorphism. This work provides a resource that allows the dissection of the genomic components underlying *A. candida* adaptation and particularly the role of CCG effectors in virulence and avirulence on different hosts.
