## Supplemental_Data for "An improved assembly of the *Albugo candida* Ac2V genome reveals the expansion of the “CCG” class of effectors": SD1.xlsx

### Sheet: Sheet1
Supplementary data 1
Repeatmasker analysis of Ac2VPB
Training with RECON and Repeatscout
	number of elements*	length occupied	percentage of sequence
Retroelements	4335	5567841 bp	0.1429
SINEs:	0	0 bp	0
Penelope	0	0 bp	0
LINEs:	1883	3038169 bp	0.078
CRE/SLACS	0	0 bp	0
L2/CR1/Rex	0	0 bp	0
R1/LOA/Jockey	0	0 bp	0
R2/R4/NeSL	0	0 bp	0
RTE/Bov-B	878	1044322 bp	0.0268
L1/CIN4	18	7420 bp	0.0002
LTR elements:	2452	2529672 bp	0.0649
BEL/Pao	16	13269 bp	0.0003
Ty1/Copia	1880	1864082 bp	0.0478
Gypsy/DIRS1	556	652321 bp	0.0167
Retroviral	0	0 bp	0
DNA transposons	1910	1476844 bp	0.0379
hobo-Activator	72	42493 bp	0.0011
Tc1-IS630-Pogo	452	546671 bp	0.014
En-Spm	0	0 bp	0
MuDR-IS905	0	0 bp	0
PiggyBac	7	64966 bp	0.0017
Tourist/Harbinger	0	0 bp	0
Other (Mirage, P-element, Transib)	0	0 bp	0
Rolling-circles	0	0 bp	0
Unclassified:	6683	3915168 bp	0.1005
Total interspersed repeats:		10959853 bp	0.2813
Small RNA:	147	245054 bp	0.635
Satellites:	0	0 bp	0
Simple repeats:	1278	75937 bp	0.0019
Low complexity:	160	6964 bp	0.0002
* most repeats fragmented by insertions or deletions have been counted as one element
sequences:	198
total length:	38961604 bp (38961604 bp excl N/X-runs)
GC level:	0.4294
bases masked:	11287808 bp ( 28.97 %)
RepeatMasker Combined Database: Dfam_3.1
run with rmblastn version 2.9.0+
The query was compared to classified sequences in ".../ac2v-families.fa"
