## Supplemental_Data for "An improved assembly of the *Albugo candida* Ac2V genome reveals the expansion of the “CCG” class of effectors": SD4.xlsx

### Sheet: Sheet1
Supplemental Data 4
CCG MAST hits in proteins with secretion signals
SEQUENCE NAME	E-VALUE	LENGTH
PITG_17016	0.022	937
PPTG_17915	0.042	1019
PITG_10137	0.062	143
PPTG_12944	0.096	137
PPTG_12043	0.12	431
HYAP_14621	0.2	323
